# Type-I interferon signaling is essential for robust metronomic chemo-immunogenic tumor regression in murine triple-negative breast cancer

**DOI:** 10.1101/2021.12.05.471293

**Authors:** Cameron Vergato, Kshama A. Doshi, Darren Roblyer, David J. Waxman

## Abstract

Triple-negative breast cancer (TNBC) is characterized by poor prognosis and aggressive growth, with limited therapeutic options for many patients. Here, we use two syngeneic mouse TNBC models, 4T1 and E0771, to investigate the chemo-immunogenic potential of cyclophosphamide and the mechanistic contributions of cyclophosphamide-activated type-I interferon (IFN) signaling to therapeutic activity.

Chemically-activated cyclophosphamide induced robust IFNα/β receptor-1-dependent signaling linked to hundreds of IFN-stimulated gene responses in both TNBC lines. Further, in 4T1 tumors, cyclophosphamide given on a medium-dose, 6-day intermittent metronomic schedule induced strong IFN signaling but comparatively weak immune cell infiltration associated with long-term tumor growth stasis. Induction of IFN signaling was somewhat weaker in E0771 tumors but was followed by extensive downstream gene responses, robust immune cell infiltration and prolonged tumor regression. The immune dependence of these effective anti-tumor responses was established by CD8 T-cell immunodepletion, which blocked cyclophosphamide-induced E0771 tumor regression and led to tumor stasis followed by regrowth. Strikingly, IFNα/β receptor-1 antibody blockade was even more effective in preventing E0771 immune cell infiltration and blocked the major tumor regression induced by cyclophosphamide treatment. Type-I IFN signaling is thus essential for the robust chemo-immunogenic response of these TNBC tumors to cyclophosphamide administered on a metronomic schedule.

**Significance:** TNBC has poor prognosis and few therapeutic options. We show that cyclophosphamide treatment can induces extensive tumor regression in syngeneic mouse models of TNBC via a chemo-immunogenic mechanism linked to type-I IFN production. Our findings establish that IFN signaling is essential for the robust anti-tumor actions of cyclophosphamide and suggest that treatment resistance may stem from silencing the IFN pathway. This suggests a new avenue for improving TNBC treatment efficacy.
