## Supplementary material for "Type-I interferon signaling is essential for robust metronomic chemo-immunogenic tumor regression in murine triple-negative breast cancer": Table S3

### Sheet: RNAseq files
Table S3. RNAseq library sequencing stats
Sequence Library Sample Number	Number of clean read pairs	Error (%)	Q20(%)	Q30(%)	GC content (%)	Sample type	Seq read length	Sample description	Multiplex Seq tag (i7 Barcode)	Second Bar Code (i5 dual barcode)	Barcode sequence (i7)	Barcode sequence (i5)
G170_M7	1.0655e+07	0.01	98.09	95.26	50.08	BALB/c_4T1_Tumor_polyA-RNA	150PE	4T1 tumors_female mice_Placebo_Pool1_expt TD227	1	None	ATCACG	None
G170_M8	1.69492e+07	0.01	98.03	95.19	49.77	BALB/c_4T1_Tumor_polyA-RNA	150PE	4T1 tumors_female mice_Placebo_Pool2_expt TD227	14	None	AGTTCC	None
G170_M9	16536914	0.01	98.12	95.31	50.16	BALB/c_4T1_Tumor_polyA-RNA	150PE	4T1 tumors_female mice_Placebo_Pool3_expt TD227	3	None	TTAGGC	None
G170_M10	1.15432e+07	0.01	98.25	95.58	51.38	BALB/c_4T1_Tumor_polyA-RNA	150PE	4T1 tumors_female mice_140mg/kg CPA_2 cycles_Pool4_expt TD227	4	None	TGACCA	None
G170_M11	1.39326e+07	0.01	98.28	95.67	50.5	BALB/c_4T1_Tumor_polyA-RNA	150PE	4T1 tumors_female mice_140mg/kg CPA_2 cycles_Pool5_expt TD227	5	None	ACAGTG	None
G170_M12	13763351	0.01	98.39	95.87	51.09	BALB/c_4T1_Tumor_polyA-RNA	150PE	4T1 tumors_female mice_140mg/kg CPA_2 cycles_Pool6_expt TD227	6	None	GCCAAT	None
G170_M13	12300693	0.01	98.31	95.69	50.77	BALB/c_4T1_Tumor_polyA-RNA	150PE	4T1 tumors_female mice_140mg/kg CPA_4 cycles_Pool7_expt TD227	7	None	CAGATC	None
G170_M14	11982454	0.01	98.27	95.64	50.13	BALB/c_4T1_Tumor_polyA-RNA	150PE	4T1 tumors_female mice_140mg/kg CPA_4 cycles_Pool8_expt TD227	8	None	ACTTGA	None
G170_M15	13415175	0.01	98.34	95.8	50.23	BALB/c_4T1_Tumor_polyA-RNA	150PE	4T1 tumors_female mice_140mg/kg CPA_4 cycles_Pool9_expt TD227	9	None	GATCAG	None
G170_M16	17725182	0.01	98.12	95.35	49.59	BALB/c_4T1_Tumor_polyA-RNA	150PE	4T1 tumors_female mice_140mg/kg CPA_7 cycles_Pool10_expt TD227	10	None	TAGCTT	None
G170_M17	1.26115e+07	0.01	98.1	95.38	49.68	BALB/c_4T1_Tumor_polyA-RNA	150PE	4T1 tumors_female mice_140mg/kg CPA_7 cycles_Pool11_expt TD227	11	None	GGCTAC	None
G170_M18	12516299	0.01	98.14	95.45	48.87	BALB/c_4T1_Tumor_polyA-RNA	150PE	4T1 tumors_female mice_140mg/kg CPA_4_cycles_regrowing tumor_Pool12_expt TD227	12	None	CTTGTA	None
G170_M19	12373002	0.01	98.09	95.34	49.36	BALB/c_4T1_Tumor_polyA-RNA	150PE	4T1 tumors_female mice_140mg/kg CPA_4_cycles_regrowing tumor_Pool13_expt TD227	13	None	AGTCAA	None
G170_M20	13680713	0.01	97.69	94.69	49.09	C57BL6_E0771_Tumor_polyA-RNA	150PE	E0771 tumors_female_Placebo_Pool1_expt TD229	i707	i501	CTGAAGCT	TATAGCCT
G170_M21	1.36214e+07	0.01	97.63	94.47	49.08	C57BL6_E0771_Tumor_polyA-RNA	150PE	E0771 tumors_female_Placebo_Pool2_expt TD229	i708	i501	TAATGCGC	TATAGCCT
G170_M22	13072939	0.01	97.8	94.76	49.89	C57BL6_E0771_Tumor_polyA-RNA	150PE	E0771 tumors_female_140mg/kg CPA_day1_Pool3_expt TD229	i709	i502	CGGCTATG	ATAGAGGC
G170_M23	13780133	0.01	97.78	94.72	49.25	C57BL6_E0771_Tumor_polyA-RNA	150PE	E0771 tumors_female_140mg/kg CPA_day1_Pool4_expt TD229	i710	i502	TCCGCGAA	ATAGAGGC
G170_M24	10997283	0.01	97.12	93.76	46.61	C57BL6_E0771_Tumor_polyA-RNA	150PE	E0771 tumors_female_140mg/kg CPA_day2_Pool5_expt TD229	i711	i503	TCTCGCG	CCTATCCT
G170_M25	11736959	0.01	97.75	94.78	49.37	C57BL6_E0771_Tumor_polyA-RNA	150PE	E0771 tumors_female_140mg/kg CPA_day2_Pool6_expt TD229	i712	i503	AGCGATAG	CCTATCCT
G170_M26	12839270	0.01	97.5	94.25	48.56	C57BL6_E0771_Tumor_polyA-RNA	150PE	E0771 tumors_female_140mg/kg CPA_day3_Pool7_expt TD229	i707	i504	CTGAAGCT	GGCTCTGA
G170_M27	1.30979e+07	0.01	97.5	94.23	48.34	C57BL6_E0771_Tumor_polyA-RNA	150PE	E0771 tumors_female_140mg/kg CPA_day3_Pool8_expt TD229	i708	i504	TAATGCGC	GGCTCTGA
G170_M28	1.30584e+07	0.01	97.6	94.4	49.34	C57BL6_E0771_Tumor_polyA-RNA	150PE	E0771 tumors_female_140mg/kg CPA_day6_Pool9_expt TD229	i709	i505	CGGCTATG	AGGCGAAG
G170_M29	12332554	0.01	97.81	94.72	49.7	C57BL6_E0771_Tumor_polyA-RNA	150PE	E0771 tumors_female_140mg/kg CPA_day6_Pool10_expt TD229	i710	i505	TCCGCGAA	AGGCGAAG
G170_M30	1.10768e+07	0.01	97.45	94.28	47.68	C57BL6_E0771_Tumor_polyA-RNA	150PE	E0771 tumors_female_140mg/kg CPA_2_cycles [day 12]_Pool11_expt TD229	i711	i506	TCTCGCGC	TAATCTTA
G170_M31	6.55405e+06	0.01	97.41	94.44	46.67	C57BL6_E0771_Tumor_polyA-RNA	150PE	E0771 tumors_female_140mg/kg CPA_2_cycles [day 12]_Pool12_expt TD229	i712	i506	AGCGATAG	TAATCTTA
G179_M1	23689932	0.02	98.35	95.17	49.51	4T1 cultured tumor cells_polyA-RNA	150PE	4T1 Cells: Untreated 72 hr Replicate 1	i701	i501	ATTACTCG	TATAGCCT
G179_M3	24079151	0.02	98.38	95.17	49.22	4T1 cultured tumor cells_polyA-RNA	150PE	4T1 Cells: Untreated 72 hr Replicate 3	i701	i503	ATTACTCG	CCTATCCT
G179_M4	24803983	0.02	98.31	94.99	49.06	4T1 cultured tumor cells_polyA-RNA	150PE	4T1 Cells: 5uM 4HC 4h Treatment/Harvest 68 hr later at 72 hr time point_Replicate 1	i702	i501	TCCGGAGA	TATAGCCT
G179_M5	27328325	0.02	98.3	94.95	49.31	4T1 cultured tumor cells_polyA-RNA	150PE	4T1 Cells: 5uM 4HC 4h Treatment/Harvest 68 hr later at 72 hr time point_Replicate 2	i702	i502	TCCGGAGA	ATAGAGGC
G179_M6	22683687	0.02	98.28	94.93	49.22	4T1 cultured tumor cells_polyA-RNA	150PE	4T1 Cells: 5uM 4HC 4h Treatment/Harvest 68 hr later at 72 hr time point_Replicate 3	i702	i503	TCCGGAGA	CCTATCCT
G179_M7	25552337	0.02	98.37	95.14	49.17	4T1 cultured tumor cells_polyA-RNA	150PE	4T1 Cells: 5uM 4HC + IFNAR-1 Ab_4h Treatment/Harvest 68 hr later at 72 hr time point_Replicate 1	i703	i501	CGCTCATT	TATAGCCT
G179_M8	26174336	0.02	98.39	95.17	49.13	4T1 cultured tumor cells_polyA-RNA	150PE	4T1 Cells: 5uM 4HC + IFNAR-1 Ab_4h Treatment/Harvest 68 hr later at 72 hr time point_Replicate 2	i703	i502	CGCTCATT	ATAGAGGC
G179_M9	29044241	0.02	98.37	95.15	49.03	4T1 cultured tumor cells_polyA-RNA	150PE	4T1 Cells: 5uM 4HC + IFNAR-1 Ab_4h Treatment/Harvest 68 hr later at 72 hr time point_Replicate 3	i703	i503	CGCTCATT	CCTATCCT
G179_M10	35365243	0.02	98.55	95.6	49.95	4T1 cultured tumor cells_polyA-RNA	150PE	4T1 Cells: 250U/mL IFNB 4h Treatment/Harvest 2 hr later, cells synced with 72hr time point_Replicate 1	i704	i501	GAGATTCC	TATAGCCT
G179_M11	29692494	0.02	98.56	95.61	49.87	4T1 cultured tumor cells_polyA-RNA	150PE	4T1 Cells: 250U/mL IFNB 4h Treatment/Harvest 2 hr later, cells synced with 72hr time point_Replicate 2	i704	i502	GAGATTCC	ATAGAGGC
G179_M12	24822069	0.02	98.58	95.66	50.22	4T1 cultured tumor cells_polyA-RNA	150PE	4T1 Cells: 250U/mL IFNB 4h Treatment/Harvest 2 hr later, cells synced with 72hr time point_Replicate 3	i704	i503	GAGATTCC	CCTATCCT
G180_M1	22190025	0.02	98.4	95.27	51.25	E0771 cultured tumor cells_polyA-RNA	150PE	E0771 Cells: Untreated 72 hr Replicate 1	i705	i504	ATTCAGAA	GGCTCTGA
G180_M2	35046864	0.02	98.35	95.15	50.29	E0771 cultured tumor cells_polyA-RNA	150PE	E0771 Cells: Untreated 72 hr Replicate 2	i705	i505	ATTCAGAA	AGGCGAAG
G180_M3	45543552	0.02	98.34	95.09	50.02	E0771 cultured tumor cells_polyA-RNA	150PE	E0771 Cells: Untreated 72 hr Replicate 3	i705	i506	ATTCAGAA	TAATCTTA
G180_M4	24534403	0.02	98.57	95.74	50.88	E0771 cultured tumor cells_polyA-RNA	150PE	E0771 Cells: 4.2uM 4HC_4h Treatment/Harvest 68 hr later at 72 hr time point_Replicate 1	i706	i504	GAATTCGT	GGCTCTGA
G180_M5	37542149	0.02	98.5	95.6	50.41	E0771 cultured tumor cells_polyA-RNA	150PE	E0771 Cells: 4.2uM 4HC_4h Treatment/Harvest 68 hr later at 72 hr time point_Replicate 2	i706	i505	GAATTCGT	AGGCGAAG
G180_M6	23784438	0.02	98.51	95.65	50.28	E0771 cultured tumor cells_polyA-RNA	150PE	E0771 Cells: 4.2uM 4HC_4h Treatment/Harvest 68 hr later at 72 hr time point_Replicate 3	i706	i506	GAATTCGT	TAATCTTA
G180_M7	26417921	0.02	98.38	95.26	50.54	E0771 cultured tumor cells_polyA-RNA	150PE	E0771 Cells: 4.2uM 4HC + 10ug/mL IFNAR-1 Ab_4h Treatment/Harvest 68 hr later at 72 hr time point_Replicate 1	i707	i504	CTGAAGCT	GGCTCTGA
G180_M8	26698417	0.02	98.08	94.86	49.29	E0771 cultured tumor cells_polyA-RNA	150PE	E0771 Cells: 4.2uM 4HC + 10ug/mL IFNAR-1 Ab_4h Treatment/Harvest 68 hr later at 72 hr time point_Replicate 2	i707	i505	CTGAAGCT	AGGCGAAG
G180_M9	27360357	0.02	98.38	95.3	50.4	E0771 cultured tumor cells_polyA-RNA	150PE	E0771 Cells: 4.2uM 4HC + 10ug/mL IFNAR-1 Ab_4h Treatment/Harvest 68 hr later at 72 hr time point_Replicate 3	i707	i506	CTGAAGCT	TAATCTTA
G180_M10	25000395	0.02	98.38	95.2	50.56	E0771 cultured tumor cells_polyA-RNA	150PE	E0771 Cells: 27.8U/mL IFNB 4h Treatment/Harvest 2 hr later, cells synced with 72hr time point_Replicate 1	i708	i504	TAATGCGC	GGCTCTGA
G180_M11	25950096	0.02	98.36	95.25	50.27	E0771 cultured tumor cells_polyA-RNA	150PE	E0771 Cells: 27.8U/mL IFNB 4h Treatment/Harvest 2 hr later, cells synced with 72hr time point_Replicate 2	i708	i505	TAATGCGC	AGGCGAAG
G180_M12	32037364	0.02	98.36	95.2	50.24	E0771 cultured tumor cells_polyA-RNA	150PE	E0771 Cells: 27.8U/mL IFNB 4h Treatment/Harvest 2 hr later, cells synced with 72hr time point_Replicate 3	i708	i506	TAATGCGC	TAATCTTA
